# Primitive GLMY Homology: An Algebraic Topology Approach for the Quantitative Characterization of Graph Pangenomes toward Population Genetic Analysis

**DOI:** 10.64898/2026.07.10.737687

**Authors:** Qi Wu, Jingyan Li, Guoqing Hu, Piyu Zhou, Xin Zhao, Stephen S.-T. Yau

## Abstract

A central task in population genetics is to identify genetic diversity in a population containing a number of individuals. In recent years, with the development of the third generation sequencing (TGS) technology, pan-genome research has become a hot topic. Although graphical representation has been a popular way to represent the pangenome, few works have attempted to describe it in a more mathematical way. In this paper, we used 79 high-quality assembly data of third-generation sequencing in yeast (including*Saccharomyces cerevisiae* and *Saccharomyces paradoxus*) to construct the graph pangenome, and introduced the Primitive GLMY (Grigor’yan-Lin-Muranov-Yau) Homology in algebraic topology to quantitatively represent the pan-genome. We further made an intriguing attempt to conduct a population genetic analysis of this resulting dataset from the topological features of the graph pangenome. We found that there was good agreement between the obtained results and the biological context. We believe this study has developed a method for population genetic analysis of the genetic diversity of genome structural variation.
