## Supplemental Tables with the information of the yeast isolates for "Primitive GLMY Homology: An Algebraic Topology Approach for the Quantitative Characterization of Graph Pangenomes toward Population Genetic Analysis"

### Sheet: Sheet1
NCBI ID	Isolate ID	Species name	Isolate Name
GCA_000146045.2	R64	Saccharomyces cerevisiae	strain S288C TPA_inf
GCA_000151485.1	ASM15148v1	Saccharomyces cerevisiae	Sigma1278b
GCA_001580425.1	ASM158042v1	Saccharomyces cerevisiae	strain BCAnc
GCA_002057635.1	ASM205763v1	Saccharomyces cerevisiae	strain S288C
GCA_002057805.1	ASM205780v1	Saccharomyces cerevisiae	strain DBVPG6765
GCA_002057885.1	ASM205788v1	Saccharomyces cerevisiae	strain SK1
GCA_002057995.1	ASM205799v1	Saccharomyces cerevisiae	strain YPS128
GCA_002058095.1	ASM205809v1	Saccharomyces cerevisiae	strain UWOPS03-461.4
GCA_002058645.1	ASM205864v1	Saccharomyces cerevisiae	strain Y12
GCA_002079025.1	ASM207902v1	Saccharomyces cerevisiae	strain DBVPG6044
GCA_002079055.1	ASM207905v1	Saccharomyces paradoxus	strain CBS432
GCA_002079085.1	ASM207908v1	Saccharomyces paradoxus	strain N44
GCA_002079115.1	ASM207911v1	Saccharomyces paradoxus	strain YPS138
GCA_002079145.1	ASM207914v1	Saccharomyces paradoxus	strain UFRJ50816
GCA_002079175.1	ASM207917v1	Saccharomyces paradoxus	strain UWOPS91-917.1
GCA_002571405.2	ASM257140v2	Saccharomyces cerevisiae	strain CEN.PK113-7D
GCA_002885995.1	ASM288599v1	Saccharomyces cerevisiae	strain CEN.PK113-7D
GCA_003086655.1	ASM308665v1	Saccharomyces cerevisiae	strain BY4742
GCA_003709285.1	ASM370928v1	Saccharomyces cerevisiae	strain KSD-Yc
GCA_004014915.1	ASM401491v1	Saccharomyces cerevisiae	strain Makgeolli
GCA_009738405.1	ASM973840v1	Saccharomyces cerevisiae	strain SK23
GCA_010356925.1	ASM1035692v1	Saccharomyces cerevisiae	strain INSC1005
GCA_010356935.1	ASM1035693v1	Saccharomyces cerevisiae	strain INSC1006
GCA_014133995.2	ASM1413399v2	Saccharomyces cerevisiae	strain LW2591Y
GCA_021172205.1	ASM2117220v1	Saccharomyces cerevisiae	strain S288C-SK1-cross isolate tetrad 12 spore a
GCA_021172235.1	ASM2117223v1	Saccharomyces cerevisiae	strain S288C-SK1-cross isolate tetrad 8 spore a
GCA_022626425.2	ASM2262642v2	Saccharomyces cerevisiae	strain S288C
GCA_023508825.1	ASM2350882v1	Saccharomyces cerevisiae	strain CICC 1445
GCA_024732265.1	ASM2473226v1	Saccharomyces cerevisiae	strain PY0001
GCA_025782755.1	ASM2578275v1	Saccharomyces cerevisiae	strain A
GCA_026000965.1	ScYPH499_1.0	Saccharomyces cerevisiae	YPH499 DNA
GCA_026001015.1	ScS799_1.0	Saccharomyces cerevisiae	S799 DNA
GCA_029403705.1	ASM2940370v1	Saccharomyces cerevisiae	strain XP
GCA_030034815.1	ASM3003481v1	Saccharomyces cerevisiae	strain LL2013_054	MATalpha ho::natMX4 ade2::hphNT1
GCA_030034845.1	ASM3003484v1	Saccharomyces cerevisiae	strain LL2013_040	MATalpha ho::kanMX4 ade2::hphNT1
GCA_030034875.1	ASM3003487v1	Saccharomyces paradoxus	strain YPS744	MATalpha ho::natMX4 ade2::hphNT1
GCA_030034905.1	ASM3003490v1	Saccharomyces paradoxus	strain YPS644	MATalpha ho::kanMX4 ade2::hphNT1
GCA_030034935.1	ASM3003493v1	Saccharomyces paradoxus	strain LL2012_021	MATalpha ho::natMX4 ade2::hphNT1
GCA_030034965.1	ASM3003496v1	Saccharomyces paradoxus	strain LL2012_028	MATalpha ho::kanMX4 ade2::hphNT1
GCA_030034995.1	ASM3003499v1	Saccharomyces paradoxus	strain UWOPS-91-202	MATa ho::kanMX4 ade2::hphNT1
GCA_030035025.1	ASM3003502v1	Saccharomyces paradoxus	strain MSH-604	MATa ho::natMX4 ade2::hphNT1
GCA_030035055.1	ASM3003505v1	Saccharomyces paradoxus	strain LL2011_001	MATa ho::kanMX4 ade2::hphNT1
GCA_030035085.1	ASM3003508v1	Saccharomyces paradoxus	strain LL2011_012	MATa ho::kanMX4 ade2::hphNT1
GCA_030035115.1	ASM3003511v1	Saccharomyces paradoxus	strain MSH-587-1	MATa ho::natMX4 ade2::hphNT1
GCA_030035145.1	ASM3003514v1	Saccharomyces paradoxus	strain LL2011_009	MATalpha ho::natMX4 ade2::hphNT1
GCA_030035175.1	ASM3003517v1	Saccharomyces paradoxus	strain LL2011_004	MATalpha ho::kanMX4 ade2::hphNT1
GCA_030292175.1	ASM3029217v1	Saccharomyces cerevisiae	strain IMX2600
GCA_030607045.1	ASM3060704v1	Saccharomyces cerevisiae	strain 2-105
GCA_030866685.1	ASM3086668v1	Saccharomyces cerevisiae	strain AGY731
GCA_039790455.1	ASM3979045v1	Saccharomyces cerevisiae	strain Y2805
GCA_039844365.1	ASM3984436v1	Saccharomyces cerevisiae	isolate FELIX_ MS142	Mutant
GCA_039847695.1	ASM3984769v1	Saccharomyces cerevisiae	strain YPS163
GCA_039848515.1	ASM3984851v1	Saccharomyces cerevisiae	strain Phaff 04-210
GCA_039851725.1	ASM3985172v1	Saccharomyces cerevisiae	isolate FELIX_MS366	Mutant
GCA_039851885.1	ASM3985188v1	Saccharomyces cerevisiae	isolate FELIX_MS420	Mutant
GCA_039880145.1	ASM3988014v1	Saccharomyces cerevisiae	isolate FELIX_MS185	Mutant
GCA_039880175.1	ASM3988017v1	Saccharomyces cerevisiae	isolate FELIX_MS348	Mutant
GCA_039880205.1	ASM3988020v1	Saccharomyces cerevisiae	isolate FELIX_MS245	Mutant
GCA_039880235.1	ASM3988023v1	Saccharomyces cerevisiae	isolate FELIX_MS243	Mutant
GCA_039905835.1	ASM3990583v1	Saccharomyces cerevisiae	isolate FELIX_MS525	Mutant
GCA_040105025.1	ASM4010502v1	Saccharomyces cerevisiae	strain FELIX_MS254	Mutant
GCA_040105055.1	ASM4010505v1	Saccharomyces cerevisiae	strain FELIX_MS360	Mutant
GCA_040500495.1	ASM4050049v1	Saccharomyces cerevisiae	strain M22
GCA_040746905.1	ASM4074690v1	Saccharomyces cerevisiae	isolate FELIX_MS184	Mutant
GCA_040747045.1	ASM4074704v1	Saccharomyces cerevisiae	isolate FELIX_MS253	Mutant
GCA_041294695.1	ASM4129469v1	Saccharomyces cerevisiae	strain MBY1649
GCA_045517165.1	ASM4551716v1	Saccharomyces cerevisiae	strain AA1
GCA_048987815.1	UDeb-BY0012	Saccharomyces cerevisiae	strain BY0012 isolate subclone1
GCA_050916155.1	ASM5091615v1	Saccharomyces cerevisiae	strain SMY63
GCA_051621945.1	ZIM_3704	Saccharomyces cerevisiae	strain ZIM 3704
GCA_903819125.2	HN1_Assembly_v2	Saccharomyces cerevisiae	strain HN1
GCA_903819135.2	Y55_Assembly_v2	Saccharomyces cerevisiae	strain Y55
GCA_903819145.2	BJ4_Assembly_v2	Saccharomyces cerevisiae	strain BJ4
GCA_903819155.2	HLJ1_Assembly_v2	Saccharomyces cerevisiae	strain HLJ1
GCA_903819175.2	SX2_Assembly_v2	Saccharomyces cerevisiae	strain SX2
GCA_903819185.2	JXXY16.1 Assembly_v2	Saccharomyces cerevisiae	strain JXXY16.1
GCA_903819195.2	XXYS1.4_Assembly_v2	Saccharomyces cerevisiae	strain XXYS1.4
GCA_903819205.2	EM14S01-3B_Assembly_v2	Saccharomyces cerevisiae	strain EM14S01-3B
GCA_905220325.1	ScPE_H3_f	Saccharomyces cerevisiae	PE-2
